# Single Cell-type Integrative Network Modeling Identified Novel Microglial-specific Targets for the Phagosome in Alzheimer’s disease

**DOI:** 10.1101/2020.06.09.143529

**Authors:** Kruti Rajan Patel, Kuixi Zhu, Marc Y.R. Henrion, Noam D. Beckmann, Sara Moein, Melissa L. Alamprese, Mariet Allen, Xue Wang, Gail Chan, Thomas Pertel, Parham Nejad, Joseph S. Reddy, Minerva M. Carrasquillo, David A Bennett, Nilüfer Ertekin-Taner, Philip L. De Jager, Eric E. Schadt, Elizabeth M. Bradshaw, Rui Chang

## Abstract

Late-Onset Alzheimer’s Disease (LOAD) results from a complex pathological process influenced by genetic variation, aging and environment factors. Genetic susceptibility factors indicate that myeloid cells such as microglia play a significant role in the onset of LOAD. Here, we developed a computational systems biology approach to construct probabilistic causal and predictive network models of genetic regulatory programs of microglial cells under LOAD diagnosis by integrating two independent brain transcriptome and genome-wide genotype datasets from the Religious Orders Study and Rush Memory and Aging Project (ROSMAP) and Mayo Clinic (MAYO) studies in the AMP-AD consortium. From this network model, we identified and replicated novel microglial-specific master regulators predicted to modulate network states associated with LOAD. We experimentally validated three microglial master regulators (*FCER1G*, *HCK* and *LAPTM5*) in primary human microglia-like cells (MDMi) by demonstrating the molecular impact these master regulators have on modulating downstream genomic targets identified by our top-down/bottom-up method and the causal relations among the three key drivers. These master regulators are involved in phagocytosis, a process associated with LOAD. Thus, we propose three new master regulator (key driver) genes that emerged from our network analyses as robust candidates for further evaluation in LOAD therapeutic development efforts.
