## Supplemental File S3 for "Single Cell-type Integrative Network Modeling Identified Novel Microglial-specific Targets for the Phagosome in Alzheimer’s disease"

### Sheet: Sheet1
tracking_id	gene_id	geneName	transcriptName	chrm	start	end	13_AC_MDMi	14_AC_MDMi	12_AA_MDMi	15_CC_MDMi	16_CC_MDMi
ENSG00000100365.10	ENSG00000100365.10	NCF4	NCF4	22	37257030	37274057	32.54	31.79	39.26	34.1	35.79
ENSG00000167613.11	ENSG00000167613.11	LAIR1	LAIR1	19	54865362	54882165	107.66	150.93	164.04	93.58	148.72
ENSG00000150337.9	ENSG00000150337.9	FCGR1A	FCGR1A	1	149754227	149764074	87.39	112.31	107.95	18.48	144.68
ENSG00000143226.9	ENSG00000143226.9	FCGR2A	FCGR2A	1	161475220	161493803	109.42	73.1	50.1	59.61	89.28
ENSG00000100055.16	ENSG00000100055.16	CYTH4	CYTH4	22	37678068	37711382	101.57	88.73	92.39	118.9	75.02
ENSG00000066336.7	ENSG00000066336.7	SPI1	SPI1	11	47376411	47400127	130.66	153.87	169.5	243.06	95.17
ENSG00000089327.10	ENSG00000089327.10	FXYD5	FXYD5	19	35645633	35660786	125.29	185.1	166.05	112.92	165.92
ENSG00000170458.9	ENSG00000170458.9	CD14	CD14	5	140011313	140013286	64.25	50.06	12.62	13.49	37.9
ENSG00000149781.8	ENSG00000149781.8	FERMT3	FERMT3	11	63974150	63991354	131.23	140.03	167.06	215.46	87.74
ENSG00000163191.5	ENSG00000163191.5	S100A11	S100A11	1	152004982	152020383	1837.06	2284.73	2532.95	466.53	2139.08
ENSG00000129226.9	ENSG00000129226.9	CD68	CD68	17	7482785	7485429	1077.19	1434.32	1652.66	602.02	1777.88
ENSG00000204287.9	ENSG00000204287.9	HLA-DRA	HLA-DRA	6	32407619	32412823	4954.58	2468.77	2184.54	201.07	1569.35
ENSG00000101336.8	ENSG00000101336.8	HCK	HCK	20	30639991	30689659	115.3	94.62	94.65	79.78	103.17
ENSG00000011600.7	ENSG00000011600.7	TYROBP	TYROBP	19	36395303	36399197	732.76	1000.07	839.03	112.79	549.03
ENSG00000160255.12	ENSG00000160255.12	ITGB2	ITGB2	21	46305868	46351904	738.24	1059.12	1072.53	693.49	816.61
ENSG00000235568.2	ENSG00000235568.2	NFAM1	NFAM1	22	42776416	42828401	24.28	29.4	27.69	37.51	33.94
ENSG00000162511.7	ENSG00000162511.7	LAPTM5	LAPTM5	1	31205316	31230667	1305.16	1466.22	1201.58	774.95	1444.46
ENSG00000158869.6	ENSG00000158869.6	FCER1G	FCER1G	1	161185024	161190489	1101.26	1112.61	1101.77	85.84	1022.54
ENSG00000137752.18	ENSG00000137752.18	CASP1	CASP1	11	104896170	104972158	54.31	98.57	82.25	19.28	114.51
ENSG00000165025.10	ENSG00000165025.10	SYK	SYK	9	93564069	93660831	55.41	51.52	50.87	62.47	72.92
ENSG00000217555.8	ENSG00000217555.8	CKLF	CKLF	16	66586466	66600154	245.5	234.82	163.5	21.73	145.89
ENSG00000176623.7	ENSG00000176623.7	RMDN1	RMDN1	8	87480486	87526586	19.23	17.63	26.95	14.68	23.23
ENSG00000134955.7	ENSG00000134955.7	SLC37A2	SLC37A2	11	124932963	124959131	56.95	72	70.88	43.59	56.44
ENSG00000143110.7	ENSG00000143110.7	C1orf162	C1orf162	1	112016414	112021134	74.8	108.31	104.31	17.08	158.62
