## Supplemental File S4 for "Single Cell-type Integrative Network Modeling Identified Novel Microglial-specific Targets for the Phagosome in Alzheimer’s disease"

### Sheet: KD, data
KD	construct	bioRepl	techRepl	value
FCER1G	E	bc43	T1	150.726
FCER1G	E	bc43	T2	301.452
FCER1G	E	bc44	T1	611.32
FCER1G	E	bc44	T2	356.013
FCER1G	E	bc45	T1	312.083
FCER1G	E	bc45	T2	264.255
FCER1G	Cnstr1	bc43	T1	41.5214
FCER1G	Cnstr1	bc43	T2	16.176
FCER1G	Cnstr1	bc43	T3	174.343
FCER1G	Cnstr1	bc44	T1	136.787
FCER1G	Cnstr1	bc44	T2	61.2138
FCER1G	Cnstr1	bc44	T3	299.37
FCER1G	Cnstr1	bc45	T1	106.579
FCER1G	Cnstr1	bc45	T2	21.9445
FCER1G	Cnstr1	bc45	T3	156.041
FCER1G	Cnstr2	bc43	T1	27.9695
FCER1G	Cnstr2	bc43	T2	27.9695
FCER1G	Cnstr2	bc43	T3	36.1465
FCER1G	Cnstr2	bc44	T1	11.4382
FCER1G	Cnstr2	bc44	T2	83.6205
FCER1G	Cnstr2	bc44	T3	108.067
FCER1G	Cnstr2	bc45	T1	14.9885
FCER1G	Cnstr2	bc45	T2	37.9436
FCER1G	Cnstr2	bc45	T3	50.0669
FCER1G	Cnstr3	bc43	T1	25.7372
FCER1G	Cnstr3	bc43	T2	18.0733
FCER1G	Cnstr3	bc43	T3	64.7041
FCER1G	Cnstr3	bc44	T1	28.5572
FCER1G	Cnstr3	bc44	T2	97.3956
FCER1G	Cnstr3	bc44	T3	84.2021
FCER1G	Cnstr3	bc45	T1	55.5527
FCER1G	Cnstr3	bc45	T2	20.0535
FCER1G	Cnstr3	bc45	T3	61.2138
HCK	E	bc43	T1	99.4421
HCK	E	bc43	T2	67.4518
HCK	E	bc44	T1	238.159
HCK	E	bc44	T2	74.8424
HCK	E	bc45	T1	143.587
HCK	E	bc45	T2	45.4366
HCK	Cnstr1	bc43	T1	31.0341
HCK	Cnstr1	bc43	T2	14.5786
HCK	Cnstr1	bc43	T3	16.0643
HCK	Cnstr1	bc44	T1	16.0643
HCK	Cnstr1	bc44	T2	42.9857
HCK	Cnstr1	bc44	T3	10.4526
HCK	Cnstr1	bc45	T1	12.7797
HCK	Cnstr1	bc45	T2	13.7922
HCK	Cnstr1	bc45	T3	11.6785
HCK	Cnstr2	bc43	T1	11.9239
HCK	Cnstr2	bc43	T2	12.7797
HCK	Cnstr2	bc43	T3	10.9722
HCK	Cnstr2	bc44	T1	65.1541
HCK	Cnstr2	bc44	T2	17.7013
HCK	Cnstr2	bc44	T3	4.71019
HCK	Cnstr2	bc45	T1	21.3444
HCK	Cnstr2	bc45	T2	14.2786
HCK	Cnstr2	bc45	T3	10.1667
HCK	Cnstr3	bc43	T1	5.52427
HCK	Cnstr3	bc43	T2	107.321
HCK	Cnstr3	bc43	T3	25.9162
HCK	Cnstr3	bc44	T1	19.7774
HCK	Cnstr3	bc44	T2	6.89612
HCK	Cnstr3	bc44	T3	25.3829
HCK	Cnstr3	bc45	T1	10.6722
HCK	Cnstr3	bc45	T2	5.60139
HCK	Cnstr3	bc45	T3	4.27458
LAPTM5	E	bc43	T1	801.07
LAPTM5	E	bc43	T2	835.088
LAPTM5	E	bc44	T1	946.058
LAPTM5	E	bc44	T2	732.043
LAPTM5	E	bc45	T1	757.858
LAPTM5	E	bc45	T2	773.782
LAPTM5	Cnstr1	bc43	T1	85.9714
LAPTM5	Cnstr1	bc43	T2	97.3956
LAPTM5	Cnstr1	bc43	T3	217.638
LAPTM5	Cnstr1	bc44	T1	91.5054
LAPTM5	Cnstr1	bc44	T2	170.755
LAPTM5	Cnstr1	bc44	T3	171.943
LAPTM5	Cnstr1	bc45	T1	114.229
LAPTM5	Cnstr1	bc45	T2	111.878
LAPTM5	Cnstr1	bc45	T3	258.816
LAPTM5	Cnstr2	bc43	T1	72.7958
LAPTM5	Cnstr2	bc43	T2	57.5117
LAPTM5	Cnstr2	bc43	T3	145.592
LAPTM5	Cnstr2	bc44	T1	88.3883
LAPTM5	Cnstr2	bc44	T2	77.4817
LAPTM5	Cnstr2	bc44	T3	163.799
LAPTM5	Cnstr2	bc45	T1	115.824
LAPTM5	Cnstr2	bc45	T2	48.0273
LAPTM5	Cnstr2	bc45	T3	130.308
LAPTM5	Cnstr3	bc43	T1	144.586
LAPTM5	Cnstr3	bc43	T2	174.343
LAPTM5	Cnstr3	bc43	T3	262.429
LAPTM5	Cnstr3	bc44	T1	76.9465
LAPTM5	Cnstr3	bc44	T2	189.465
LAPTM5	Cnstr3	bc44	T3	193.446
LAPTM5	Cnstr3	bc45	T1	205.898
LAPTM5	Cnstr3	bc45	T2	173.139
LAPTM5	Cnstr3	bc45	T3	356.013

### Sheet: KD, results
KD	P mixed model construct 1	P mixed model construct 2	P mixed model construct 3
FCER1G	0.00191344	5.58702e-05	7.04233e-05
HCK	0.00229099	0.00269387	0.00713248
LAPTM5	1.21017e-09	9.48796e-11	1.12287e-08

### Sheet: KD, downstream genes, data
KD	downstreamGene	construct	bioRepl	techRepl	value
HCK	CASP1	E	BC1	T1	47.039
HCK	CASP1	E	BC1	T2	17.9484
HCK	CASP1	E	BC2	T1	94.7323
HCK	CASP1	E	BC2	T2	22.5614
HCK	CASP1	E	BC3	T1	28.9559
HCK	CASP1	E	BC3	T2	28.1641
HCK	CASP1	Cnstr1	BC1	T1	15.3034
HCK	CASP1	Cnstr1	BC1	T2	20.9051
HCK	CASP1	Cnstr1	BC1	T3	19.2366
HCK	CASP1	Cnstr1	BC2	T1	22.4056
HCK	CASP1	Cnstr1	BC2	T2	19.915
HCK	CASP1	Cnstr1	BC2	T3	38.7409
HCK	CASP1	Cnstr1	BC3	T1	10.1667
HCK	CASP1	Cnstr1	BC3	T2	19.915
HCK	CASP1	Cnstr1	BC3	T3	12.8686
HCK	CASP1	Cnstr2	BC1	T1	14.3779
HCK	CASP1	Cnstr2	BC1	T2	15.9533
HCK	CASP1	Cnstr2	BC1	T3	17.4576
HCK	CASP1	Cnstr2	BC2	T1	15.5171
HCK	CASP1	Cnstr2	BC2	T2	19.2366
HCK	CASP1	Cnstr2	BC2	T3	28.1641
HCK	CASP1	Cnstr2	BC3	T1	7.44248
HCK	CASP1	Cnstr2	BC3	T2	39.0103
HCK	CASP1	Cnstr2	BC3	T3	16.7465
HCK	CYTH4	E	BC1	T1	90.8733
HCK	CYTH4	E	BC1	T2	85.3775
HCK	CYTH4	E	BC2	T1	178.006
HCK	CYTH4	E	BC2	T2	76.9465
HCK	CYTH4	E	BC3	T1	117.44
HCK	CYTH4	E	BC3	T2	98.7552
HCK	CYTH4	Cnstr1	BC1	T1	87.1715
HCK	CYTH4	Cnstr1	BC1	T2	79.1098
HCK	CYTH4	Cnstr1	BC1	T3	28.5572
HCK	CYTH4	Cnstr1	BC2	T1	82.4692
HCK	CYTH4	Cnstr1	BC2	T2	63.3725
HCK	CYTH4	Cnstr1	BC2	T3	76.9465
HCK	CYTH4	Cnstr1	BC3	T1	62.9347
HCK	CYTH4	Cnstr1	BC3	T2	85.9714
HCK	CYTH4	Cnstr1	BC3	T3	15.4099
HCK	CYTH4	Cnstr2	BC1	T1	81.3339
HCK	CYTH4	Cnstr2	BC1	T2	82.4692
HCK	CYTH4	Cnstr2	BC1	T3	22.8763
HCK	CYTH4	Cnstr2	BC2	T1	71.7936
HCK	CYTH4	Cnstr2	BC2	T2	92.7827
HCK	CYTH4	Cnstr2	BC2	T3	41.5214
HCK	CYTH4	Cnstr2	BC3	T1	51.1189
HCK	CYTH4	Cnstr2	BC3	T2	152.83
HCK	CYTH4	Cnstr2	BC3	T3	42.101
HCK	FCGR1A	E	BC1	T1	234.881
HCK	FCGR1A	E	BC1	T2	73.3022
HCK	FCGR1A	E	BC2	T1	373.712
HCK	FCGR1A	E	BC2	T2	71.7936
HCK	FCGR1A	E	BC3	T1	238.159
HCK	FCGR1A	E	BC3	T2	113.44
HCK	FCGR1A	Cnstr1	BC1	T1	25.5594
HCK	FCGR1A	Cnstr1	BC1	T2	9.16277
HCK	FCGR1A	Cnstr1	BC1	T3	47.3661
HCK	FCGR1A	Cnstr1	BC2	T1	34.4345
HCK	FCGR1A	Cnstr1	BC2	T2	20.6173
HCK	FCGR1A	Cnstr1	BC2	T3	108.819
HCK	FCGR1A	Cnstr1	BC3	T1	11.2807
HCK	FCGR1A	Cnstr1	BC3	T2	148.651
HCK	FCGR1A	Cnstr1	BC3	T3	39.2817
HCK	FCGR1A	Cnstr2	BC1	T1	19.5052
HCK	FCGR1A	Cnstr2	BC1	T2	7.49425
HCK	FCGR1A	Cnstr2	BC1	T3	31.0341
HCK	FCGR1A	Cnstr2	BC2	T1	32.1286
HCK	FCGR1A	Cnstr2	BC2	T2	50.4151
HCK	FCGR1A	Cnstr2	BC2	T3	44.8111
HCK	FCGR1A	Cnstr2	BC3	T1	4.61325
HCK	FCGR1A	Cnstr2	BC3	T2	87.1715
HCK	FCGR1A	Cnstr2	BC3	T3	21.9445
HCK	FCGR2A	E	BC1	T1	353.553
HCK	FCGR2A	E	BC1	T2	129.408
HCK	FCGR2A	E	BC2	T1	426.317
HCK	FCGR2A	E	BC2	T2	196.146
HCK	FCGR2A	E	BC3	T1	479.632
HCK	FCGR2A	E	BC3	T2	186.856
HCK	FCGR2A	Cnstr1	BC1	T1	100.83
HCK	FCGR2A	Cnstr1	BC1	T2	43.5857
HCK	FCGR2A	Cnstr1	BC1	T3	62.9347
HCK	FCGR2A	Cnstr1	BC2	T1	238.159
HCK	FCGR2A	Cnstr1	BC2	T2	132.127
HCK	FCGR2A	Cnstr1	BC2	T3	73.3022
HCK	FCGR2A	Cnstr1	BC3	T1	42.3939
HCK	FCGR2A	Cnstr1	BC3	T2	153.893
HCK	FCGR2A	Cnstr1	BC3	T3	55.9391
HCK	FCGR2A	Cnstr2	BC1	T1	83.6205
HCK	FCGR2A	Cnstr2	BC1	T2	48.6978
HCK	FCGR2A	Cnstr2	BC1	T3	63.3725
HCK	FCGR2A	Cnstr2	BC2	T1	157.127
HCK	FCGR2A	Cnstr2	BC2	T2	173.139
HCK	FCGR2A	Cnstr2	BC2	T3	51.4744
HCK	FCGR2A	Cnstr2	BC3	T1	13.139
HCK	FCGR2A	Cnstr2	BC3	T2	248.273
HCK	FCGR2A	Cnstr2	BC3	T3	121.582
HCK	LAIR1	E	BC1	T1	273.573
HCK	LAIR1	E	BC1	T2	230.047
HCK	LAIR1	E	BC2	T1	152.83
HCK	LAIR1	E	BC2	T2	389.582
HCK	LAIR1	E	BC3	T1	132.127
HCK	LAIR1	E	BC3	T2	127.627
HCK	LAIR1	Cnstr1	BC1	T1	52.556
HCK	LAIR1	Cnstr1	BC1	T2	8.49012
HCK	LAIR1	Cnstr1	BC1	T3	22.0971
HCK	LAIR1	Cnstr1	BC2	T1	50.4151
HCK	LAIR1	Cnstr1	BC2	T2	14.885
HCK	LAIR1	Cnstr1	BC2	T3	30.3955
HCK	LAIR1	Cnstr1	BC3	T1	15.625
HCK	LAIR1	Cnstr1	BC3	T2	181.747
HCK	LAIR1	Cnstr1	BC3	T3	11.2028
HCK	LAIR1	Cnstr2	BC1	T1	24.5183
HCK	LAIR1	Cnstr2	BC1	T2	4.044
HCK	LAIR1	Cnstr2	BC1	T3	11.5177
HCK	LAIR1	Cnstr2	BC2	T1	33.9605
HCK	LAIR1	Cnstr2	BC2	T2	16.8629
HCK	LAIR1	Cnstr2	BC2	T3	29.7699
HCK	LAIR1	Cnstr2	BC3	T1	3.93342
HCK	LAIR1	Cnstr2	BC3	T2	289.172
HCK	LAIR1	Cnstr2	BC3	T3	16.8629
HCK	NCF4	E	BC1	T1	87.1715
HCK	NCF4	E	BC1	T2	122.428
HCK	NCF4	E	BC2	T1	99.4421
HCK	NCF4	E	BC2	T2	119.08
HCK	NCF4	E	BC3	T1	184.284
HCK	NCF4	E	BC3	T2	79.1098
HCK	NCF4	Cnstr1	BC1	T1	43.8889
HCK	NCF4	Cnstr1	BC1	T2	11.0485
HCK	NCF4	Cnstr1	BC1	T3	16.7465
HCK	NCF4	Cnstr1	BC2	T1	17.0983
HCK	NCF4	Cnstr1	BC2	T2	24.1807
HCK	NCF4	Cnstr1	BC2	T3	21.0505
HCK	NCF4	Cnstr1	BC3	T1	10.3087
HCK	NCF4	Cnstr1	BC3	T2	41.8102
HCK	NCF4	Cnstr1	BC3	T3	11.5978
HCK	NCF4	Cnstr2	BC1	T1	24.0137
HCK	NCF4	Cnstr2	BC1	T2	7.28932
HCK	NCF4	Cnstr2	BC1	T3	12.2591
HCK	NCF4	Cnstr2	BC2	T1	13.4151
HCK	NCF4	Cnstr2	BC2	T2	64.7041
HCK	NCF4	Cnstr2	BC2	T3	37.1627
HCK	NCF4	Cnstr2	BC3	T1	4.74295
HCK	NCF4	Cnstr2	BC3	T2	44.1942
HCK	NCF4	Cnstr2	BC3	T3	16.2885
FCER1G	CD14	E	BC1	T1	39.5549
FCER1G	CD14	E	BC1	T2	122.428
FCER1G	CD14	E	BC2	T1	368.567
FCER1G	CD14	E	BC2	T2	198.884
FCER1G	CD14	E	BC3	T1	15.8431
FCER1G	CD14	E	BC3	T2	25.5594
FCER1G	CD14	Cnstr1	BC1	T1	29.5643
FCER1G	CD14	Cnstr1	BC1	T2	15.8431
FCER1G	CD14	Cnstr1	BC1	T3	92.1418
FCER1G	CD14	Cnstr1	BC2	T1	66.9858
FCER1G	CD14	Cnstr1	BC2	T2	101.532
FCER1G	CD14	Cnstr1	BC2	T3	112.656
FCER1G	CD14	Cnstr1	BC3	T1	11.7597
FCER1G	CD14	Cnstr1	BC3	T2	9.09948
FCER1G	CD14	Cnstr1	BC3	T3	73.3022
FCER1G	CD14	Cnstr2	BC1	T1	11.8415
FCER1G	CD14	Cnstr2	BC1	T2	12.1744
FCER1G	CD14	Cnstr2	BC1	T3	20.6173
FCER1G	CD14	Cnstr2	BC2	T1	41.8102
FCER1G	CD14	Cnstr2	BC2	T2	29.1573
FCER1G	CD14	Cnstr2	BC2	T3	16.9802
FCER1G	CD14	Cnstr2	BC3	T1	4.67765
FCER1G	CD14	Cnstr2	BC3	T2	6.08722
FCER1G	CD14	Cnstr2	BC3	T3	48.6978
FCER1G	FERMT3	E	BC1	T1	59.954
FCER1G	FERMT3	E	BC1	T2	291.183
FCER1G	FERMT3	E	BC2	T1	386.891
FCER1G	FERMT3	E	BC2	T2	271.684
FCER1G	FERMT3	E	BC3	T1	28.7559
FCER1G	FERMT3	E	BC3	T2	192.109
FCER1G	FERMT3	Cnstr1	BC1	T1	67.9209
FCER1G	FERMT3	Cnstr1	BC1	T2	67.9209
FCER1G	FERMT3	Cnstr1	BC1	T3	127.627
FCER1G	FERMT3	Cnstr1	BC2	T1	117.44
FCER1G	FERMT3	Cnstr1	BC2	T2	92.1418
FCER1G	FERMT3	Cnstr1	BC2	T3	106.579
FCER1G	FERMT3	Cnstr1	BC3	T1	70.3162
FCER1G	FERMT3	Cnstr1	BC3	T2	57.5117
FCER1G	FERMT3	Cnstr1	BC3	T3	107.321
FCER1G	FERMT3	Cnstr2	BC1	T1	128.514
FCER1G	FERMT3	Cnstr2	BC1	T2	122.428
FCER1G	FERMT3	Cnstr2	BC1	T3	128.514
FCER1G	FERMT3	Cnstr2	BC2	T1	118.257
FCER1G	FERMT3	Cnstr2	BC2	T2	83.6205
FCER1G	FERMT3	Cnstr2	BC2	T3	251.739
FCER1G	FERMT3	Cnstr2	BC3	T1	60.7909
FCER1G	FERMT3	Cnstr2	BC3	T2	57.5117
FCER1G	FERMT3	Cnstr2	BC3	T3	223.756
FCER1G	FXYD5	E	BC1	T1	21.1969
FCER1G	FXYD5	E	BC1	T2	124.137
FCER1G	FXYD5	E	BC2	T1	100.83
FCER1G	FXYD5	E	BC2	T2	129.408
FCER1G	FXYD5	E	BC3	T2	88.3883
FCER1G	FXYD5	Cnstr1	BC1	T1	39.5549
FCER1G	FXYD5	Cnstr1	BC1	T2	39.0103
FCER1G	FXYD5	Cnstr1	BC1	T3	36.3979
FCER1G	FXYD5	Cnstr1	BC2	T1	40.9498
FCER1G	FXYD5	Cnstr1	BC2	T2	58.7202
FCER1G	FXYD5	Cnstr1	BC2	T3	47.039
FCER1G	FXYD5	Cnstr1	BC3	T1	51.4744
FCER1G	FXYD5	Cnstr1	BC3	T2	25.3829
FCER1G	FXYD5	Cnstr1	BC3	T3	51.4744
FCER1G	FXYD5	Cnstr2	BC1	T1	25.3829
FCER1G	FXYD5	Cnstr2	BC1	T2	35.6489
FCER1G	FXYD5	Cnstr2	BC1	T3	31.0341
FCER1G	FXYD5	Cnstr2	BC2	T1	59.5399
FCER1G	FXYD5	Cnstr2	BC2	T2	29.1573
FCER1G	FXYD5	Cnstr2	BC2	T3	51.1189
FCER1G	FXYD5	Cnstr2	BC3	T1	40.1071
FCER1G	FXYD5	Cnstr2	BC3	T2	21.1969
FCER1G	FXYD5	Cnstr2	BC3	T3	48.6978
FCER1G	LAIR1	E	BC1	T1	273.573
FCER1G	LAIR1	E	BC1	T2	230.047
FCER1G	LAIR1	E	BC2	T1	152.83
FCER1G	LAIR1	E	BC2	T2	389.582
FCER1G	LAIR1	E	BC3	T1	132.127
FCER1G	LAIR1	E	BC3	T2	127.627
FCER1G	LAIR1	Cnstr1	BC1	T1	51.1189
FCER1G	LAIR1	Cnstr1	BC1	T2	51.4744
FCER1G	LAIR1	Cnstr1	BC1	T3	67.4518
FCER1G	LAIR1	Cnstr1	BC2	T1	85.9714
FCER1G	LAIR1	Cnstr1	BC2	T2	105.112
FCER1G	LAIR1	Cnstr1	BC2	T3	57.5117
FCER1G	LAIR1	Cnstr1	BC3	T1	26.0965
FCER1G	LAIR1	Cnstr1	BC3	T2	31.4674
FCER1G	LAIR1	Cnstr1	BC3	T3	43.8889
FCER1G	LAIR1	Cnstr2	BC1	T1	44.5016
FCER1G	LAIR1	Cnstr2	BC1	T2	58.7202
FCER1G	LAIR1	Cnstr2	BC1	T3	70.8052
FCER1G	LAIR1	Cnstr2	BC2	T1	100.83
FCER1G	LAIR1	Cnstr2	BC2	T2	57.9118
FCER1G	LAIR1	Cnstr2	BC2	T3	47.6956
FCER1G	LAIR1	Cnstr2	BC3	T1	17.7013
FCER1G	LAIR1	Cnstr2	BC3	T2	19.2366
FCER1G	LAIR1	Cnstr2	BC3	T3	55.1689
FCER1G	SL00A11	E	BC1	T1	236.514
FCER1G	SL00A11	E	BC1	T2	1681.79
FCER1G	SL00A11	E	BC2	T1	1658.64
FCER1G	SL00A11	E	BC2	T2	1474.27
FCER1G	SL00A11	E	BC3	T1	78.0207
FCER1G	SL00A11	E	BC3	T2	721.965
FCER1G	SL00A11	Cnstr1	BC1	T1	351.111
FCER1G	SL00A11	Cnstr1	BC1	T2	594.604
FCER1G	SL00A11	Cnstr1	BC1	T3	650.671
FCER1G	SL00A11	Cnstr1	BC2	T1	479.632
FCER1G	SL00A11	Cnstr1	BC2	T2	773.782
FCER1G	SL00A11	Cnstr1	BC2	T3	450.625
FCER1G	SL00A11	Cnstr1	BC3	T1	381.565
FCER1G	SL00A11	Cnstr1	BC3	T2	267.943
FCER1G	SL00A11	Cnstr1	BC3	T3	517.632
FCER1G	SL00A11	Cnstr2	BC1	T1	392.292
FCER1G	SL00A11	Cnstr2	BC1	T2	757.858
FCER1G	SL00A11	Cnstr2	BC1	T3	489.71
FCER1G	SL00A11	Cnstr2	BC2	T1	378.929
FCER1G	SL00A11	Cnstr2	BC2	T2	817.902
FCER1G	SL00A11	Cnstr2	BC2	T3	578.344
FCER1G	SL00A11	Cnstr2	BC3	T1	578.344
FCER1G	SL00A11	Cnstr2	BC3	T2	234.881
FCER1G	SL00A11	Cnstr2	BC3	T3	489.71
FCER1G	SPI1	E	BC1	T1	142.595
FCER1G	SPI1	E	BC1	T2	450.625
FCER1G	SPI1	E	BC2	T1	466.516
FCER1G	SPI1	E	BC2	T2	473.029
FCER1G	SPI1	E	BC3	T1	115.023
FCER1G	SPI1	E	BC3	T2	363.493
FCER1G	SPI1	Cnstr1	BC1	T1	142.595
FCER1G	SPI1	Cnstr1	BC1	T2	115.824
FCER1G	SPI1	Cnstr1	BC1	T3	137.738
FCER1G	SPI1	Cnstr1	BC2	T1	72.7958
FCER1G	SPI1	Cnstr1	BC2	T2	115.023
FCER1G	SPI1	Cnstr1	BC2	T3	154.963
FCER1G	SPI1	Cnstr1	BC3	T1	78.0207
FCER1G	SPI1	Cnstr1	BC3	T2	68.3934
FCER1G	SPI1	Cnstr1	BC3	T3	156.041
FCER1G	SPI1	Cnstr2	BC1	T1	62.9347
FCER1G	SPI1	Cnstr2	BC1	T2	103.665
FCER1G	SPI1	Cnstr2	BC1	T3	122.428
FCER1G	SPI1	Cnstr2	BC2	T1	97.3956
FCER1G	SPI1	Cnstr2	BC2	T2	92.1418
FCER1G	SPI1	Cnstr2	BC2	T3	250
FCER1G	SPI1	Cnstr2	BC3	T1	74.8424
FCER1G	SPI1	Cnstr2	BC3	T2	71.2977
FCER1G	SPI1	Cnstr2	BC3	T3	236.514
LAPTM5	CD68	E	BC1	T1	323.088
LAPTM5	CD68	E	BC1	T2	586.417
LAPTM5	CD68	E	BC2	T1	358.489
LAPTM5	CD68	E	BC2	T2	381.565
LAPTM5	CD68	E	BC3	T1	356.013
LAPTM5	CD68	E	BC3	T2	510.506
LAPTM5	CD68	Cnstr1	BC1	T1	594.604
LAPTM5	CD68	Cnstr1	BC1	T2	566.442
LAPTM5	CD68	Cnstr1	BC1	T3	547.147
LAPTM5	CD68	Cnstr1	BC2	T1	829.32
LAPTM5	CD68	Cnstr1	BC2	T2	732.043
LAPTM5	CD68	Cnstr1	BC2	T3	747.425
LAPTM5	CD68	Cnstr1	BC3	T1	737.135
LAPTM5	CD68	Cnstr1	BC3	T2	637.28
LAPTM5	CD68	Cnstr1	BC3	T3	351.111
LAPTM5	CD68	Cnstr2	BC1	T1	624.165
LAPTM5	CD68	Cnstr2	BC1	T2	570.382
LAPTM5	CD68	Cnstr2	BC1	T3	521.233
LAPTM5	CD68	Cnstr2	BC2	T1	901.25
LAPTM5	CD68	Cnstr2	BC2	T2	812.252
LAPTM5	CD68	Cnstr2	BC2	T3	632.878
LAPTM5	CD68	Cnstr2	BC3	T1	641.713
LAPTM5	CD68	Cnstr2	BC3	T2	594.604
LAPTM5	CD68	Cnstr2	BC3	T3	586.417
LAPTM5	HLADRA	E	BC1	T1	69.8304
LAPTM5	HLADRA	E	BC1	T2	181.747
LAPTM5	HLADRA	E	BC2	T1	143.587
LAPTM5	HLADRA	E	BC2	T2	123.279
LAPTM5	HLADRA	E	BC3	T1	70.3162
LAPTM5	HLADRA	E	BC3	T2	111.105
LAPTM5	HLADRA	Cnstr1	BC1	T1	266.093
LAPTM5	HLADRA	Cnstr1	BC1	T2	205.898
LAPTM5	HLADRA	Cnstr1	BC1	T3	406.126
LAPTM5	HLADRA	Cnstr1	BC2	T1	395.021
LAPTM5	HLADRA	Cnstr1	BC2	T2	514.057
LAPTM5	HLADRA	Cnstr1	BC2	T3	500
LAPTM5	HLADRA	Cnstr1	BC3	T1	192.109
LAPTM5	HLADRA	Cnstr1	BC3	T2	173.139
LAPTM5	HLADRA	Cnstr1	BC3	T3	417.544
LAPTM5	HLADRA	Cnstr2	BC1	T1	200.267
LAPTM5	HLADRA	Cnstr2	BC1	T2	173.139
LAPTM5	HLADRA	Cnstr2	BC1	T3	287.175
LAPTM5	HLADRA	Cnstr2	BC2	T1	637.28
LAPTM5	HLADRA	Cnstr2	BC2	T2	615.572
LAPTM5	HLADRA	Cnstr2	BC2	T3	933.033
LAPTM5	HLADRA	Cnstr2	BC3	T1	285.191
LAPTM5	HLADRA	Cnstr2	BC3	T2	131.215
LAPTM5	HLADRA	Cnstr2	BC3	T3	683.02
LAPTM5	ITGB2	E	BC1	T1	590.496
LAPTM5	ITGB2	E	BC1	T2	423.373
LAPTM5	ITGB2	E	BC2	T1	659.754
LAPTM5	ITGB2	E	BC2	T2	528.509
LAPTM5	ITGB2	E	BC3	T1	351.111
LAPTM5	ITGB2	E	BC3	T2	646.176
LAPTM5	ITGB2	Cnstr1	BC1	T1	1079.23
LAPTM5	ITGB2	Cnstr1	BC1	T2	659.754
LAPTM5	ITGB2	Cnstr1	BC1	T3	1931.87
LAPTM5	ITGB2	Cnstr1	BC2	T1	1536.88
LAPTM5	ITGB2	Cnstr1	BC2	T2	1310.39
LAPTM5	ITGB2	Cnstr1	BC2	T3	3340.35
LAPTM5	ITGB2	Cnstr1	BC3	T1	1109.57
LAPTM5	ITGB2	Cnstr1	BC3	T2	1057.02
LAPTM5	ITGB2	Cnstr1	BC3	T3	1827.66
LAPTM5	ITGB2	Cnstr2	BC1	T1	801.07
LAPTM5	ITGB2	Cnstr2	BC1	T2	598.739
LAPTM5	ITGB2	Cnstr2	BC1	T3	1705.27
LAPTM5	ITGB2	Cnstr2	BC2	T1	1827.66
LAPTM5	ITGB2	Cnstr2	BC2	T2	1515.72
LAPTM5	ITGB2	Cnstr2	BC2	T3	2948.54
LAPTM5	ITGB2	Cnstr2	BC3	T1	1028.11
LAPTM5	ITGB2	Cnstr2	BC3	T2	952.638
LAPTM5	ITGB2	Cnstr2	BC3	T3	2445.28
LAPTM5	NFAM	E	BC1	T1	34.1967
LAPTM5	NFAM	E	BC1	T2	21.1969
LAPTM5	NFAM	E	BC2	T1	10.9722
LAPTM5	NFAM	E	BC2	T2	4.97875
LAPTM5	NFAM	E	BC3	T1	28.7559
LAPTM5	NFAM	E	BC3	T2	29.7699
LAPTM5	NFAM	Cnstr1	BC1	T1	31.9066
LAPTM5	NFAM	Cnstr1	BC1	T2	16.5159
LAPTM5	NFAM	Cnstr1	BC1	T3	71.2977
LAPTM5	NFAM	Cnstr1	BC2	T1	32.8036
LAPTM5	NFAM	Cnstr1	BC2	T2	16.9802
LAPTM5	NFAM	Cnstr1	BC2	T3	74.3254
LAPTM5	NFAM	Cnstr1	BC3	T1	42.101
LAPTM5	NFAM	Cnstr1	BC3	T2	29.5643
LAPTM5	NFAM	Cnstr1	BC3	T3	48.6978
LAPTM5	NFAM	Cnstr2	BC1	T1	22.4056
LAPTM5	NFAM	Cnstr2	BC1	T2	12.6038
LAPTM5	NFAM	Cnstr2	BC1	T3	59.954
LAPTM5	NFAM	Cnstr2	BC2	T1	48.0273
LAPTM5	NFAM	Cnstr2	BC2	T2	25.2076
LAPTM5	NFAM	Cnstr2	BC2	T3	92.7827
LAPTM5	NFAM	Cnstr2	BC3	T1	55.1689
LAPTM5	NFAM	Cnstr2	BC3	T2	27.0168
LAPTM5	NFAM	Cnstr2	BC3	T3	61.6395
LAPTM5	SPI1	E	BC1	T1	95.3912
LAPTM5	SPI1	E	BC1	T2	381.565
LAPTM5	SPI1	E	BC2	T1	381.565
LAPTM5	SPI1	E	BC2	T2	594.604
LAPTM5	SPI1	E	BC3	T1	476.319
LAPTM5	SPI1	E	BC3	T2	356.013
LAPTM5	SPI1	Cnstr1	BC1	T1	192.109
LAPTM5	SPI1	Cnstr1	BC1	T2	146.604
LAPTM5	SPI1	Cnstr1	BC1	T3	168.404
LAPTM5	SPI1	Cnstr1	BC2	T1	356.013
LAPTM5	SPI1	Cnstr1	BC2	T2	238.159
LAPTM5	SPI1	Cnstr1	BC2	T3	228.458
LAPTM5	SPI1	Cnstr1	BC3	T1	175.556
LAPTM5	SPI1	Cnstr1	BC3	T2	158.22
LAPTM5	SPI1	Cnstr1	BC3	T3	122.428
LAPTM5	SPI1	Cnstr2	BC1	T1	159.32
LAPTM5	SPI1	Cnstr2	BC1	T2	126.745
LAPTM5	SPI1	Cnstr2	BC1	T3	133.972
LAPTM5	SPI1	Cnstr2	BC2	T1	341.51
LAPTM5	SPI1	Cnstr2	BC2	T2	320.856
LAPTM5	SPI1	Cnstr2	BC2	T3	248.273
LAPTM5	SPI1	Cnstr2	BC3	T1	228.458
LAPTM5	SPI1	Cnstr2	BC3	T2	144.586
LAPTM5	SPI1	Cnstr2	BC3	T3	152.83
LAPTM5	TYROBP	E	BC1	T1	447.513
LAPTM5	TYROBP	E	BC1	T2	174.343
LAPTM5	TYROBP	E	BC2	T1	558.644
LAPTM5	TYROBP	E	BC2	T2	489.71
LAPTM5	TYROBP	E	BC3	T1	570.382
LAPTM5	TYROBP	E	BC3	T2	550.953
LAPTM5	TYROBP	Cnstr1	BC1	T1	358.489
LAPTM5	TYROBP	Cnstr1	BC1	T2	309.927
LAPTM5	TYROBP	Cnstr1	BC1	T3	503.478
LAPTM5	TYROBP	Cnstr1	BC2	T1	646.176
LAPTM5	TYROBP	Cnstr1	BC2	T2	590.496
LAPTM5	TYROBP	Cnstr1	BC2	T3	913.831
LAPTM5	TYROBP	Cnstr1	BC3	T1	318.64
LAPTM5	TYROBP	Cnstr1	BC3	T2	262.429
LAPTM5	TYROBP	Cnstr1	BC3	T3	506.98
LAPTM5	TYROBP	Cnstr2	BC1	T1	314.253
LAPTM5	TYROBP	Cnstr2	BC1	T2	214.641
LAPTM5	TYROBP	Cnstr2	BC1	T3	441.351
LAPTM5	TYROBP	Cnstr2	BC2	T1	550.953
LAPTM5	TYROBP	Cnstr2	BC2	T2	582.367
LAPTM5	TYROBP	Cnstr2	BC2	T3	582.367
LAPTM5	TYROBP	Cnstr2	BC3	T1	314.253
LAPTM5	TYROBP	Cnstr2	BC3	T2	271.684
LAPTM5	TYROBP	Cnstr2	BC3	T3	566.442

### Sheet: KD, downstream genes, results
KD	downstreamGene	P-value construct 1	P-value construct 2
HCK	CASP1	0.0587366	0.0661814
HCK	CYTH4	0.0215503	0.0915779
HCK	FCGR1A	0.010451	0.00329555
HCK	FCGR2A	0.00416381	0.0064914
HCK	LAIR1	0.00120103	0.00626217
HCK	NCF4	2.47444e-05	8.06265e-05
FCER1G	CD14	0.0729901	0.0196538
FCER1G	FERMT3	0.0226689	0.169095
FCER1G	FXYD5	0.00695218	0.00410488
FCER1G	LAIR1	0.000307484	0.00028745
FCER1G	SL00A11	0.0567651	0.0768824
FCER1G	SPI1	0.00215822	0.00458031
LAPTM5	CD68	0.00854598	0.00276919
LAPTM5	HLADRA	0.000829145	0.00805734
LAPTM5	ITGB2	0.00993894	0.00841701
LAPTM5	NFAM	0.0727109	0.0607191
LAPTM5	SPI1	0.00501932	0.00412782
LAPTM5	TYROBP	0.760723	0.544178

### Sheet: KD, subnetworks, data
gene	construct	bioRepl	techRepl	value
FCER1G	E	bc43	T1	295.248
FCER1G	E	bc43	T2	406.126
FCER1G	E	bc44	T1	400.535
FCER1G	E	bc44	T2	554.785
FCER1G	E	bc45	T1	281.265
FCER1G	E	bc45	T2	220.676
FCER1G	shLAPTM5	bc43	T1	89.0031
FCER1G	shLAPTM5	bc43	T2	71.7936
FCER1G	shLAPTM5	bc44	T1	131.215
FCER1G	shLAPTM5	bc44	T2	140.632
FCER1G	shLAPTM5	bc45	T1	196.146
FCER1G	shLAPTM5	bc45	T2	175.556
FCER1G	shFCER1G	bc43	T1	22.7183
FCER1G	shFCER1G	bc43	T2	19.915
FCER1G	shFCER1G	bc44	T1	33.2616
FCER1G	shFCER1G	bc44	T2	55.5527
FCER1G	shFCER1G	bc45	T1	32.352
FCER1G	shFCER1G	bc45	T2	39.83
HCK	E	bc43	T1	148.651
HCK	E	bc43	T2	258.816
HCK	E	bc44	T1	216.134
HCK	E	bc44	T2	174.343
HCK	E	bc45	T1	228.458
HCK	E	bc45	T2	217.638
HCK	shLAPTM5	bc43	T1	61.2138
HCK	shLAPTM5	bc43	T2	115.023
HCK	shLAPTM5	bc44	T1	44.5016
HCK	shLAPTM5	bc44	T2	63.3725
HCK	shLAPTM5	bc45	T1	135.842
HCK	shLAPTM5	bc45	T2	84.2021
HCK	shFCER1G	bc43	T1	123.279
HCK	shFCER1G	bc43	T2	100.134
HCK	shFCER1G	bc44	T1	62.0683
HCK	shFCER1G	bc44	T2	59.5399
HCK	shFCER1G	bc45	T1	78.5633
HCK	shFCER1G	bc45	T2	92.7827
IGTB2	E	bc43	T1	496.546
IGTB2	E	bc43	T2	429.283
IGTB2	E	bc44	T1	225.313
IGTB2	E	bc44	T2	426.317
IGTB2	E	bc45	T1	806.642
IGTB2	E	bc45	T2	773.782
IGTB2	shLAPTM5	bc43	T1	266.093
IGTB2	shLAPTM5	bc43	T2	447.513
IGTB2	shLAPTM5	bc44	T1	285.191
IGTB2	shLAPTM5	bc44	T2	368.567
IGTB2	shLAPTM5	bc45	T1	373.712
IGTB2	shLAPTM5	bc45	T2	223.756
IGTB2	shFCER1G	bc43	T1	655.197
IGTB2	shFCER1G	bc43	T2	697.372
IGTB2	shFCER1G	bc44	T1	933.033
IGTB2	shFCER1G	bc44	T2	823.591
IGTB2	shFCER1G	bc45	T1	979.42
IGTB2	shFCER1G	bc45	T2	795.536
LAPTM5	E	bc43	T1	737.135
LAPTM5	E	bc43	T2	543.367
LAPTM5	E	bc44	T1	429.283
LAPTM5	E	bc44	T2	456.916
LAPTM5	E	bc45	T1	539.614
LAPTM5	E	bc45	T2	882.703
LAPTM5	shLAPTM5	bc43	T1	184.284
LAPTM5	shLAPTM5	bc43	T2	250
LAPTM5	shLAPTM5	bc44	T1	184.284
LAPTM5	shLAPTM5	bc44	T2	225.313
LAPTM5	shLAPTM5	bc45	T1	250
LAPTM5	shLAPTM5	bc45	T2	166.086
LAPTM5	shFCER1G	bc43	T1	539.614
LAPTM5	shFCER1G	bc43	T2	429.283
LAPTM5	shFCER1G	bc44	T1	301.452
LAPTM5	shFCER1G	bc44	T2	417.544
LAPTM5	shFCER1G	bc45	T1	489.71
LAPTM5	shFCER1G	bc45	T2	742.262
SYK	E	bc43	T1	248.273
SYK	E	bc43	T2	220.676
SYK	E	bc44	T1	131.215
SYK	E	bc44	T2	142.595
SYK	E	bc45	T1	222.211
SYK	E	bc45	T2	295.248
SYK	shLAPTM5	bc43	T1	70.8052
SYK	shLAPTM5	bc43	T2	96.7228
SYK	shLAPTM5	bc44	T1	67.9209
SYK	shLAPTM5	bc44	T2	69.3481
SYK	shLAPTM5	bc45	T1	141.61
SYK	shLAPTM5	bc45	T2	148.651
SYK	shFCER1G	bc43	T1	76.415
SYK	shFCER1G	bc43	T2	84.2021
SYK	shFCER1G	bc44	T1	52.9216
SYK	shFCER1G	bc44	T2	51.8325
SYK	shFCER1G	bc45	T1	76.415
SYK	shFCER1G	bc45	T2	93.4281

### Sheet: KD, subnetworks, results
gene	P mixed model shFCER1G	P mixed model shLAPTM5
FCER1G	6.258e-05	0.00211639
HCK	0.000209341	0.000357593
IGTB2	0.0076403	0.0550462
LAPTM5	0.161928	0.00060345
SYK	5.84444e-05	0.000179261

### Sheet: Abeta uptake, data
knockdownGene	bioRepl	construct1	construct2	emptyControl
HCK	d1	24621.7	23729.9	31894.3
HCK	d2	8508.82	7865.68	12207.9
HCK	d3	28380.8	28977.1	31301.3
HCK	d4	13176.4	14538.2	22374.8
FCER1G	d1	19947.1	21739.1	23243.2
FCER1G	d2	10729.4	11516.1	13396.6
FCER1G	d3	10744.4	9668.88	12880
FCER1G	d4	6328.64	6288.78	7205.1
FCER1G	d5	716.602	745.806	790.532
LAPTM5	d1	705.683	663.343	790.532
LAPTM5	d2	725.502	839.308	686.748
LAPTM5	d3	742.485	862.739	694.384

### Sheet: Abeta uptake, results
knockdownGene	construct	P paired t-test
HCK	construct1	0.0301126
FCER1G	construct1	0.0371624
HCK	construct2	0.0276867
FCER1G	construct2	0.0452847
LAPTM5	construct1	0.985699
LAPTM5	construct2	0.41595
