## Supplemental File S5 for "Single Cell-type Integrative Network Modeling Identified Novel Microglial-specific Targets for the Phagosome in Alzheimer’s disease"

### Sheet: 66-KD-target-pair-MAYO
Key.driver	Target	Dataset	Prediction	Experiment-Tagman	Pvalue	adj.Pvalue
HCK	CASP1	MAYO	-0.720279	-0.433333	0.52507	0.52507
HCK	CASP1	MAYO	-0.819518	-0.493333	0.510743	0.52507
HCK	CASP1	MAYO	-0.799284	-1.04667	0.16601	0.22986
HCK	CASP1	MAYO	-0.847831	-0.64	0.35138	0.376517
HCK	CASP1	MAYO	-0.840911	-0.84	0.268662	0.371993
HCK	CASP1	MAYO	-0.762973	-0.746667	0.316173	0.376517
FCER1G	CD14	MAYO	-0.721418	-1.26	0.0883289	0.132493
FCER1G	CD14	MAYO	-0.799885	-1.41667	0.0142958	0.0321655
FCER1G	CD14	MAYO	-0.78641	-0.133333	0.888272	0.888272
FCER1G	CD14	MAYO	-0.717665	-2.54667	0.0028541	0.0102735
FCER1G	CD14	MAYO	-0.766354	-3.15333	3.84e-05	0.000692056
FCER1G	CD14	MAYO	-0.746218	-0.966665	0.318924	0.386689
LAPTM5	CD68	MAYO	-0.698865	0.243333	0.420176	0.444893
LAPTM5	CD68	MAYO	-0.671641	1.04	0.00160348	0.00721567
LAPTM5	CD68	MAYO	-0.651527	0.276667	0.410543	0.444893
LAPTM5	CD68	MAYO	-0.747566	0.246667	0.414052	0.465808
LAPTM5	CD68	MAYO	-0.717998	1.05	0.00150307	0.0067638
LAPTM5	CD68	MAYO	-0.732412	0.423333	0.218182	0.28052
HCK	CYTH4	MAYO	-1.08583	-0.583333	0.439513	0.52507
HCK	CYTH4	MAYO	-1.26249	-0.463333	0.503169	0.52507
HCK	CYTH4	MAYO	-1.22569	-1.26	0.125586	0.188378
HCK	CYTH4	MAYO	-1.31471	-0.703333	0.353292	0.376517
HCK	CYTH4	MAYO	-1.30187	-0.643333	0.355599	0.376517
HCK	CYTH4	MAYO	-1.16067	-0.6	0.453231	0.453231
HCK	FCGR1A	MAYO	-0.435159	-2.27667	0.0127672	0.0383016
HCK	FCGR1A	MAYO	-0.488273	-1.54667	0.0763128	0.152626
HCK	FCGR1A	MAYO	-0.477579	-1.84667	0.0906617	0.163191
HCK	FCGR1A	MAYO	-0.503111	-2.70667	0.00418118	0.0169426
HCK	FCGR1A	MAYO	-0.499494	-1.57667	0.0712831	0.137236
HCK	FCGR1A	MAYO	-0.458217	-2.81333	0.0142692	0.0428075
FCER1G	FERMT3	MAYO	-0.853645	-1.03666	0.117033	0.162046
FCER1G	FERMT3	MAYO	-0.951913	-1.54334	0.0080828	0.0242484
FCER1G	FERMT3	MAYO	-0.934939	-0.429997	0.587959	0.661454
FCER1G	FERMT3	MAYO	-0.848974	-0.443332	0.483459	0.543891
FCER1G	FERMT3	MAYO	-0.909753	-1.17333	0.0327101	0.0574867
FCER1G	FERMT3	MAYO	-0.884549	-0.146666	0.85255	0.85255
LAPTM5	HLADRA	MAYO	-0.59216	1.09	0.0295916	0.0591832
LAPTM5	HLADRA	MAYO	-0.569781	1.84667	4.07e-05	0.000733325
LAPTM5	HLADRA	MAYO	-0.553207	1.33333	0.0406292	0.0731325
LAPTM5	HLADRA	MAYO	-0.631983	0.703333	0.132787	0.188508
LAPTM5	HLADRA	MAYO	-0.607827	2.46333	3.3e-06	5.93e-05
LAPTM5	HLADRA	MAYO	-0.61962	1.62667	0.0167622	0.0431028
FCER1G	LAIR1	MAYO	-1.3096	-2.11667	0.000251026	0.00451848
FCER1G	LAIR1	MAYO	-1.49508	-1.82667	0.00460478	0.0207215
FCER1G	LAIR1	MAYO	-1.46224	-1.96667	0.00232104	0.0139263
FCER1G	LAIR1	MAYO	-1.30105	-2.09667	0.000271775	0.00244597
FCER1G	LAIR1	MAYO	-1.41413	-2.12667	0.00164562	0.00740528
FCER1G	LAIR1	MAYO	-1.36674	-2.28	0.000787724	0.00472634
LAPTM5	NFAM	MAYO	-0.239737	0.43	0.507799	0.507799
LAPTM5	NFAM	MAYO	-0.231787	2.41667	0.00280013	0.0100805
LAPTM5	NFAM	MAYO	-0.225845	0.416667	0.261044	0.335627
LAPTM5	NFAM	MAYO	-0.253697	0.0466667	0.942048	0.942048
LAPTM5	NFAM	MAYO	-0.245261	2.89667	0.000823153	0.00567791
LAPTM5	NFAM	MAYO	-0.24939	0.616667	0.108394	0.179886
FCER1G	SPI1	MAYO	-0.867725	-1.22333	0.0404957	0.0809914
FCER1G	SPI1	MAYO	-0.968228	-2.11	0.00135335	0.0121802
FCER1G	SPI1	MAYO	-0.950862	-1.39666	0.0495632	0.0892137
FCER1G	SPI1	MAYO	-0.862954	-1.72666	0.00716762	0.015649
FCER1G	SPI1	MAYO	-0.925097	-1.84667	0.0034245	0.0102735
FCER1G	SPI1	MAYO	-0.89932	-1.19667	0.0857578	0.121209
LAPTM5	TYROBP	MAYO	-0.945982	0.68	0.14408	0.199495
LAPTM5	TYROBP	MAYO	-0.905688	0.46	0.100814	0.151221
LAPTM5	TYROBP	MAYO	-0.876151	-0.676667	0.0817208	0.133725
LAPTM5	TYROBP	MAYO	-1.01898	0.376667	0.400541	0.465808
LAPTM5	TYROBP	MAYO	-0.974507	0.16	0.543555	0.575529
LAPTM5	TYROBP	MAYO	-0.996135	-0.613333	0.109931	0.179886

### Sheet: 54-KD-target-pair-ROSMAP
Key.driver	Target	Dataset	Prediction	Experiment-Tagman	Pvalue	adj.Pvalue
HCK	FCGR2A	ROSMAP	-0.328945	-1.47333	0.0499742	0.128505
HCK	FCGR2A	ROSMAP	-0.367062	-0.943333	0.222987	0.286698
HCK	FCGR2A	ROSMAP	-0.359425	-1.84	0.0705083	0.152626
HCK	FCGR2A	ROSMAP	-0.377625	-1.50667	0.0455506	0.102489
HCK	FCGR2A	ROSMAP	-0.375051	-1.18333	0.131118	0.196676
HCK	FCGR2A	ROSMAP	-0.345552	-1.8	0.0762423	0.137236
FCER1G	FXYD5	ROSMAP	-0.282216	-0.84667	0.2064	0.265371
FCER1G	FXYD5	ROSMAP	-0.307616	-1.3	0.012119	0.0311631
FCER1G	FXYD5	ROSMAP	-0.303324	-1.12	0.072095	0.117974
FCER1G	FXYD5	ROSMAP	-0.280975	-1.18	0.0875398	0.121209
FCER1G	FXYD5	ROSMAP	-0.296882	-1.41666	0.00743662	0.015649
FCER1G	FXYD5	ROSMAP	-0.290349	-1.35333	0.0351308	0.0574867
HCK	LAIR1	ROSMAP	-0.388647	-3.50667	0.00050835	0.00457515
HCK	LAIR1	ROSMAP	-0.443232	-3.33	0.000265395	0.00457515
HCK	LAIR1	ROSMAP	-0.432238	-2.02667	0.124826	0.188378
HCK	LAIR1	ROSMAP	-0.45849	-4.54333	3.67e-05	0.000660179
HCK	LAIR1	ROSMAP	-0.454773	-3.47	0.000176894	0.00159205
HCK	LAIR1	ROSMAP	-0.412337	-2.27	0.088335	0.144548
HCK	NCF4	ROSMAP	-0.374326	-2.44333	0.00404258	0.0181916
HCK	NCF4	ROSMAP	-0.425767	-2.44667	0.00310082	0.0181916
HCK	NCF4	ROSMAP	-0.415418	-2.61667	0.00741598	0.0266975
HCK	NCF4	ROSMAP	-0.440127	-3.08333	0.000621561	0.00372937
HCK	NCF4	ROSMAP	-0.436632	-1.81667	0.0202753	0.0521365
HCK	NCF4	ROSMAP	-0.396666	-2.8	0.00470628	0.0169426
LAPTM5	NFAM	ROSMAP	-0.409387	0.43	0.507799	0.507799
LAPTM5	NFAM	ROSMAP	-0.394991	2.41667	0.00280013	0.0100805
LAPTM5	NFAM	ROSMAP	-0.384273	0.416667	0.261044	0.335627
LAPTM5	NFAM	ROSMAP	-0.434819	0.0466667	0.942048	0.942048
LAPTM5	NFAM	ROSMAP	-0.419424	2.89667	0.000823153	0.00567791
LAPTM5	NFAM	ROSMAP	-0.426948	0.616667	0.108394	0.179886
FCER1G	S100A11	ROSMAP	-0.439498	-0.766664	0.30168	0.362017
FCER1G	S100A11	ROSMAP	-0.477475	-1.47667	0.00683302	0.0242484
FCER1G	S100A11	ROSMAP	-0.471035	0.126665	0.874746	0.888272
FCER1G	S100A11	ROSMAP	-0.437652	-0.733331	0.322241	0.386689
FCER1G	S100A11	ROSMAP	-0.461383	-1.44333	0.0078245	0.015649
FCER1G	S100A11	ROSMAP	-0.451616	0.236666	0.768662	0.813877
LAPTM5	SPI1	ROSMAP	-0.43378	-0.516667	0.312096	0.374516
LAPTM5	SPI1	ROSMAP	-0.419438	-0.933333	0.011397	0.0341909
LAPTM5	SPI1	ROSMAP	-0.408755	-1.38333	0.000723502	0.00651151
LAPTM5	SPI1	ROSMAP	-0.459092	-0.786667	0.136145	0.188508
LAPTM5	SPI1	ROSMAP	-0.443773	-0.77	0.0287805	0.0647562
LAPTM5	SPI1	ROSMAP	-0.451262	-1.19333	0.00200617	0.00722222
LAPTM5	ITGB2	ROSMAP	-0.143152	1.23333	0.0252782	0.0568759
LAPTM5	ITGB2	ROSMAP	-0.138576	1.73	0.00136314	0.00721567
LAPTM5	ITGB2	ROSMAP	-0.135145	1.29	0.0133163	0.0342419
LAPTM5	ITGB2	ROSMAP	-0.15116	0.983333	0.0625918	0.125184
LAPTM5	ITGB2	ROSMAP	-0.146324	1.82333	0.000946318	0.00567791
LAPTM5	ITGB2	ROSMAP	-0.148694	1.34333	0.010779	0.0323371
LAPTM5	TYROBP	ROSMAP	-0.219536	0.68	0.14408	0.199495
LAPTM5	TYROBP	ROSMAP	-0.21211	0.46	0.100814	0.151221
LAPTM5	TYROBP	ROSMAP	-0.206552	-0.676667	0.0817208	0.133725
LAPTM5	TYROBP	ROSMAP	-0.232544	0.376667	0.400541	0.465808
LAPTM5	TYROBP	ROSMAP	-0.224685	0.16	0.543555	0.575529
LAPTM5	TYROBP	ROSMAP	-0.228534	-0.613333	0.109931	0.179886
